# Genomic and Transcriptomic Analysis of Ninein Alternative Splicing Between C57BL/6J and DBA/2J Mice

**DOI:** 10.1101/2024.05.16.594557

**Authors:** ER Gnatowski, JL Jurmain, M Dozmorov, JT Wolstenholme, MF Miles

**Author notes:** Corresponding author: Michael Miles, MD, PhD, Professor, Department of Pharmacology and Toxicology Virginia Commonwealth University, **Email:**.

## Abstract

Ethanol’s anxiolytic actions contribute to increased consumption and the development of Alcohol Use Disorder (AUD). Our laboratory previously identified genetic loci contributing to the anxiolytic-like properties of ethanol in BXD recombinant inbred mice, derived from C57BL/6J (B6) and DBA/2J (D2) progenitor strains. That work identified Ninein (*Nin*) as a candidate gene underlying ethanol’s acute anxiolytic-like properties in BXD mice. *Nin* has a complex exonic content with known alternative splicing events that alter cellular distribution of the NIN protein. *We* hypothesize that strain-specific differences in *Nin* alternative splicing contribute to changes in *Nin* gene expression and B6/D2 strain differences in ethanol anxiolysis. Using quantitative reverse-transcriptase PCR to target *Nin* alternative splicing, we identified isoform-specific exon expression differences between B6 and D2 mice in prefrontal cortex, nucleus accumbens and amygdala. We extended this analysis using deep RNA sequencing in B6 and D2 nucleus accumbens samples and that *Nin* expression was significantly higher in D2 mice. Furthermore, exon utilization and alternative splicing analyses identified 8 differentially utilized exons and significant exon-skipping events between the strains, including 3 novel splicing events in the 3’ end of the *Nin* gene that were specific to the D2 strain. Our studies provide the first in-depth analysis of *Nin* alternative splicing in brain and identify a potential genetic mechanism altering *Nin* expression between B6 and D2 mice, thus contributing to differences in the anxiolytic-like properties of ethanol between these strains. This work contributes to our understanding of genetic differences modulating ethanol actions on anxiety that may contribute to the risk for alcohol use disorder.
