## Supplementary Table 3 for "Genomic and Transcriptomic Analysis of Ninein Alternative Splicing Between C57BL/6J and DBA/2J Mice"

### Sheet: Sheet1
groupID	featureID	Exon #	exonBaseMean	dispersion	stat	pvalue	padj	C57BL6J	DBA2J	log2fold_DBA2J_C57BL6J	genomicData.seqnames	genomicData.start	genomicData.end	genomicData.width	genomicData.strand	countData.B14N	countData.B21N	countData.B24N	countData.B31N	countData.B32N	countData.D11N	countData.D13N	countData.D22N	countData.D32N	countData.D34N	transcripts
ENSMUSG00000021068	E001	Exon 33	3926.83	0.000893904	4.83346	0.0279126	0.279462	92.0065	89.5157	-0.105591	12	70058209	70061730	3522	-	3543	3189	3294	3949	3508	4382	4554	4519	4549	4157	c("ENSMUST00000222237", "ENSMUST00000085314")
ENSMUSG00000021068	E002	Exon 32	304.553	0.00221249	7.33161	0.00677524	0.110477	30.7139	28.3006	-0.244946	12	70064348	70064460	113	-	280	293	299	302	251	325	343	341	350	282	c("ENSMUST00000221579", "ENSMUST00000085314", "ENSMUST00000222237")
ENSMUSG00000021068	E003	Exon 31	399.338	0.00519077	0.086833	0.768243	0.963107	33.9404	33.16	-0.0703555	12	70065514	70066036	523	-	426	329	314	417	273	476	430	418	516	441	c("ENSMUST00000095666", "ENSMUST00000220689", "ENSMUST00000221486", "ENSMUST00000021468")
ENSMUSG00000021068	E004	Exon 30	457.271	0.00103686	1.03579	0.308801	0.789346	36.3183	35.2435	-0.0914288	12	70067608	70067805	198	-	427	382	376	456	387	559	487	485	560	502	c("ENSMUST00000222237", "ENSMUST00000021468", "ENSMUST00000223257", "ENSMUST00000085314", "ENSMUST00000169074", "ENSMUST00000221579", "ENSMUST00000220689", "ENSMUST00000221486", "ENSMUST00000095666")
ENSMUSG00000021068	E005	Exon 29	213.471	0.00265712	0.00265971	0.958869	0.996276	24.8835	24.6706	-0.0254441	12	70069055	70069115	61	-	181	175	182	209	176	282	234	233	285	204	c("ENSMUST00000221579", "ENSMUST00000220689", "ENSMUST00000223257")
ENSMUSG00000021068	E006	Exon 28	541.917	0.0028664	5.09224	0.0240331	0.255663	40.1186	37.5378	-0.204211	12	70072154	70072255	102	-	476	500	462	575	488	587	668	576	653	480	c("ENSMUST00000021468", "ENSMUST00000223257", "ENSMUST00000169074", "ENSMUST00000220689", "ENSMUST00000095666")
ENSMUSG00000021068	E007	Exon 27	910.197	0.00096954	2.50845	0.113237	0.561636	50.1075	48.4685	-0.105837	12	70073528	70073677	150	-	938	745	755	805	822	981	1118	994	1103	942	c("ENSMUST00000222237", "ENSMUST00000021468", "ENSMUST00000223257", "ENSMUST00000085314", "ENSMUST00000169074", "ENSMUST00000223048", "ENSMUST00000220689", "ENSMUST00000221486", "ENSMUST00000095666")
ENSMUSG00000021068	E008	Exon 26	591.926	0.000411397	0.162212	0.687129	0.945354	40.4521	40.2808	-0.0130957	12	70074786	70074965	180	-	578	453	472	550	499	687	713	676	758	609	c("ENSMUST00000222237", "ENSMUST00000021468", "ENSMUST00000223257", "ENSMUST00000222137", "ENSMUST00000085314", "ENSMUST00000169074", "ENSMUST00000223048", "ENSMUST00000220689", "ENSMUST00000221486", "ENSMUST00000095666")
ENSMUSG00000021068	E009	Exon 25	632.92	0.00109902	0.358136	0.549543	0.90539	41.6453	41.6535	0.000608607	12	70076760	70076906	147	-	557	526	446	607	580	777	740	796	749	639	c("ENSMUST00000222237", "ENSMUST00000021468", "ENSMUST00000223257", "ENSMUST00000085314", "ENSMUST00000169074", "ENSMUST00000223048", "ENSMUST00000220689", "ENSMUST00000221486", "ENSMUST00000095666")
ENSMUSG00000021068	E010	Exon 24	549.219	0.00146477	0.000173846	0.98948	1	39.1788	38.7722	-0.0320538	12	70077657	70077770	114	-	461	442	466	496	515	678	626	688	600	582	c("ENSMUST00000222237", "ENSMUST00000021468", "ENSMUST00000223257", "ENSMUST00000223469", "ENSMUST00000085314", "ENSMUST00000169074", "ENSMUST00000223048", "ENSMUST00000220689", "ENSMUST00000221486", "ENSMUST00000095666")
ENSMUSG00000021068	E011	Exon 23	562.908	0.00683367	1.84831	0.17398	0.660213	38.4632	40.1551	0.132407	12	70078431	70078553	123	-	497	413	422	484	474	635	577	703	642	847	c("ENSMUST00000222237", "ENSMUST00000021468", "ENSMUST00000223257", "ENSMUST00000223469", "ENSMUST00000085314", "ENSMUST00000169074", "ENSMUST00000220689", "ENSMUST00000221486", "ENSMUST00000095666")
ENSMUSG00000021068	E012	Exon 22	407.259	0.00184167	0.491285	0.483355	0.880809	33.7247	33.9192	0.0174047	12	70081931	70082044	114	-	375	291	310	381	379	472	437	530	538	417	c("ENSMUST00000222237", "ENSMUST00000021468", "ENSMUST00000223257", "ENSMUST00000223469", "ENSMUST00000085314", "ENSMUST00000169074", "ENSMUST00000220689", "ENSMUST00000221486", "ENSMUST00000095666", "ENSMUST00000222835")
ENSMUSG00000021068	E013	Exon 21	463.787	0.000671719	6.07483	0.0137122	0.179549	35.322	36.5065	0.10042	12	70085313	70085525	213	-	411	345	332	404	422	567	585	525	614	502	c("ENSMUST00000222237", "ENSMUST00000021468", "ENSMUST00000223257", "ENSMUST00000085314", "ENSMUST00000169074", "ENSMUST00000220689", "ENSMUST00000221486", "ENSMUST00000095666", "ENSMUST00000222835")
ENSMUSG00000021068	E014	Exon 20	278.611	0.000943331	3.77025	0.0521718	0.391564	27.6465	28.5818	0.0992602	12	70087361	70087430	70	-	244	192	226	236	250	339	342	305	357	331	c("ENSMUST00000222237", "ENSMUST00000021468", "ENSMUST00000223257", "ENSMUST00000085314", "ENSMUST00000169074", "ENSMUST00000220689", "ENSMUST00000221486", "ENSMUST00000095666", "ENSMUST00000222835")
ENSMUSG00000021068	E015	Exon 19	305.419	0.000836126	5.65859	0.0173701	0.208992	28.8087	29.9865	0.119901	12	70087529	70087654	126	-	274	238	192	277	270	367	390	375	356	361	c("ENSMUST00000222237", "ENSMUST00000021468", "ENSMUST00000223257", "ENSMUST00000085314", "ENSMUST00000169074", "ENSMUST00000220689", "ENSMUST00000221486", "ENSMUST00000095666", "ENSMUST00000222835")
ENSMUSG00000021068	E016	Exon 18	1734.11	0.00232936	2.98317	0.0841346	0.494498	66.7919	64.1526	-0.137145	12	70088906	70091026	2121	-	1883	1592	1271	1629	1481	2053	1927	1943	2005	1776	c("ENSMUST00000222237", "ENSMUST00000021468", "ENSMUST00000223257", "ENSMUST00000085314", "ENSMUST00000169074", "ENSMUST00000095666")
ENSMUSG00000021068	E017	Exon 17	858.699	0.000789175	1.64021	0.200297	0.692402	47.6792	48.1079	0.0283465	12	70091921	70092411	491	-	797	655	663	737	791	989	1068	1068	966	963	c("ENSMUST00000222237", "ENSMUST00000021468", "ENSMUST00000223257", "ENSMUST00000085314", "ENSMUST00000169074", "ENSMUST00000220689", "ENSMUST00000221486", "ENSMUST00000095666", "ENSMUST00000222835")
ENSMUSG00000021068	E018	Exon 16	367.971	0.000371205	6.49057	0.0108448	0.153509	31.5946	32.7158	0.105079	12	70093927	70094048	122	-	336	284	282	303	310	467	457	441	439	414	c("ENSMUST00000222237", "ENSMUST00000223316", "ENSMUST00000021468", "ENSMUST00000223257", "ENSMUST00000085314", "ENSMUST00000169074", "ENSMUST00000220689", "ENSMUST00000221486", "ENSMUST00000095666", "ENSMUST00000222835")
ENSMUSG00000021068	E019	Exon 15	372.878	0.000359606	15.757	7.20199e-05	0.00265951	31.345	33.2719	0.179837	12	70095798	70095936	139	-	318	285	282	300	305	485	461	469	474	409	c("ENSMUST00000222237", "ENSMUST00000223316", "ENSMUST00000021468", "ENSMUST00000223257", "ENSMUST00000085314", "ENSMUST00000169074", "ENSMUST00000220689", "ENSMUST00000221486", "ENSMUST00000095666", "ENSMUST00000222835")
ENSMUSG00000021068	E020	Exon 14	261.976	0.00178053	2.73544	0.0981447	0.529258	26.8688	27.7729	0.0985575	12	70097439	70097528	90	-	253	184	203	212	231	310	298	359	346	266	c("ENSMUST00000222237", "ENSMUST00000223316", "ENSMUST00000021468", "ENSMUST00000223257", "ENSMUST00000085314", "ENSMUST00000169074", "ENSMUST00000220689", "ENSMUST00000221486", "ENSMUST00000095666", "ENSMUST00000222835")
ENSMUSG00000021068	E021	Exon 13	343.629	0.00146314	1.10676	0.292786	0.777218	30.9484	31.3945	0.0430152	12	70097914	70098024	111	-	331	281	260	263	317	385	393	444	441	372	c("ENSMUST00000222237", "ENSMUST00000223316", "ENSMUST00000021468", "ENSMUST00000223257", "ENSMUST00000085314", "ENSMUST00000169074", "ENSMUST00000220689", "ENSMUST00000221486", "ENSMUST00000095666", "ENSMUST00000222835")
ENSMUSG00000021068	E022	Exon 12	442.49	0.00111095	1.6733	0.195818	0.687195	34.8777	35.4402	0.0486011	12	70101162	70101336	175	-	404	367	336	346	411	491	529	551	570	482	c("ENSMUST00000222237", "ENSMUST00000021468", "ENSMUST00000223257", "ENSMUST00000085314", "ENSMUST00000169074", "ENSMUST00000220689", "ENSMUST00000221486", "ENSMUST00000095666", "ENSMUST00000222835")
ENSMUSG00000021068	E023	Exon 11	381.234	0.000952218	0.225299	0.635031	0.931678	32.7961	32.7703	-0.00237414	12	70101605	70101745	141	-	366	279	309	312	372	453	462	459	460	392	c("ENSMUST00000222237", "ENSMUST00000021468", "ENSMUST00000223257", "ENSMUST00000085314", "ENSMUST00000169074", "ENSMUST00000220689", "ENSMUST00000221486", "ENSMUST00000095666", "ENSMUST00000222835")
ENSMUSG00000021068	E024	Exon 10	255.269	0.00166986	0.523193	0.469483	0.875263	26.8933	27.1111	0.0240062	12	70102081	70102217	137	-	234	174	226	213	237	328	309	305	301	259	c("ENSMUST00000222237", "ENSMUST00000021468", "ENSMUST00000223257", "ENSMUST00000085314", "ENSMUST00000169074", "ENSMUST00000220689", "ENSMUST00000221486", "ENSMUST00000095666", "ENSMUST00000222835")
ENSMUSG00000021068	E025	Exon 9	303.826	0.00201781	1.57519	0.209456	0.702613	29.0489	29.6957	0.0658898	12	70102646	70102813	168	-	310	232	228	257	246	403	348	405	342	316	c("ENSMUST00000222237", "ENSMUST00000021468", "ENSMUST00000223257", "ENSMUST00000085314", "ENSMUST00000169074", "ENSMUST00000220689", "ENSMUST00000221486", "ENSMUST00000095666", "ENSMUST00000222835")
ENSMUSG00000021068	E026	Exon 8	275.575	0.000864442	0.0155152	0.900872	0.987366	28.2566	27.8908	-0.0388711	12	70103426	70103572	147	-	286	237	204	238	237	326	339	342	305	280	c("ENSMUST00000222237", "ENSMUST00000021468", "ENSMUST00000223257", "ENSMUST00000085314", "ENSMUST00000169074", "ENSMUST00000220689", "ENSMUST00000221486", "ENSMUST00000095666", "ENSMUST00000222835")
ENSMUSG00000021068	E027	Exon 7	278.189	0.00181785	0.0106868	0.917664	0.989828	28.2788	28.0729	-0.0218073	12	70107925	70108056	132	-	264	234	208	228	270	329	352	313	295	323	c("ENSMUST00000222237", "ENSMUST00000021468", "ENSMUST00000223257", "ENSMUST00000085314", "ENSMUST00000169074", "ENSMUST00000221141", "ENSMUST00000220689", "ENSMUST00000221486", "ENSMUST00000095666", "ENSMUST00000222835")
ENSMUSG00000021068	E028	Exon 6	233.852	0.00114483	3.87022	0.04915	0.379989	25.3304	26.3217	0.113949	12	70109463	70109502	40	-	191	185	161	198	224	287	298	276	270	281	c("ENSMUST00000221275", "ENSMUST00000222237", "ENSMUST00000021468", "ENSMUST00000223257", "ENSMUST00000085314", "ENSMUST00000169074", "ENSMUST00000221141", "ENSMUST00000220689", "ENSMUST00000221486", "ENSMUST00000095666", "ENSMUST00000222835")
ENSMUSG00000021068	E029	Exon 5	335.557	0.000468416	6.14312	0.0131924	0.17502	30.1976	31.3224	0.109808	12	70124886	70125055	170	-	311	255	247	280	286	417	428	408	383	389	c("ENSMUST00000221275", "ENSMUST00000222237", "ENSMUST00000021468", "ENSMUST00000223257", "ENSMUST00000085314", "ENSMUST00000169074", "ENSMUST00000222466", "ENSMUST00000221141", "ENSMUST00000239242", "ENSMUST00000221486", "ENSMUST00000220689", "ENSMUST00000095666", "ENSMUST00000222835")
ENSMUSG00000021068	E030	Exon 4	224.574	0.00111289	1.15961	0.281546	0.768747	25.1589	25.5817	0.0494193	12	70137310	70137391	82	-	234	186	179	174	173	267	281	264	276	244	c("ENSMUST00000221275", "ENSMUST00000222237", "ENSMUST00000021468", "ENSMUST00000223257", "ENSMUST00000085314", "ENSMUST00000169074", "ENSMUST00000222466", "ENSMUST00000221141", "ENSMUST00000239242", "ENSMUST00000221486", "ENSMUST00000220689", "ENSMUST00000095666", "ENSMUST00000222835")
ENSMUSG00000021068	E031	Exon 3	241.509	0.00162716	2.77323	0.0958526	0.523701	25.79	26.6813	0.100935	12	70149425	70149628	204	-	202	196	204	207	185	273	276	313	334	257	c("ENSMUST00000222237", "ENSMUST00000221275", "ENSMUST00000021468", "ENSMUST00000223257", "ENSMUST00000085314", "ENSMUST00000169074", "ENSMUST00000222466", "ENSMUST00000221141", "ENSMUST00000220689", "ENSMUST00000221486", "ENSMUST00000095666", "ENSMUST00000222835")
ENSMUSG00000021068	E032	Exon 2	36.7765	0.0284804	0.0298212	0.862896	0.980846	10.4552	10.3274	-0.0356444	12	70158210	70158256	47	-	25	34	34	33	33	21	48	52	61	30	c("ENSMUST00000021468", "ENSMUST00000223257", "ENSMUST00000222466", "ENSMUST00000220689", "ENSMUST00000095666", "ENSMUST00000222835")
