## Supplementary Table 4 for "Genomic and Transcriptomic Analysis of Ninein Alternative Splicing Between C57BL/6J and DBA/2J Mice"

### Sheet: Sheet1
rMATs Alternative Splicing Outputs
Exon Skipping
ID	GeneID	geneSymbol	chr	strand	AltSpliceEvent	exonStart_0base	exonEnd	upstreamES	upstreamEE	downstreamES	downstreamEE	ID	IJC_SAMPLE_1	SJC_SAMPLE_1	IJC_SAMPLE_2	SJC_SAMPLE_2	IncFormLen	SkipFormLen	PValue	FDR	IncLevel1	IncLevel2	IncLevelDifference
11608	ENSMUSG00000021068	Nin	chr12	-	Exon Skipping	70069054	70069115	70067607	70067805	70072153	70072255	11608	209201168221184	6,9,7,10,21	315246230288213	17,20,5,8,17	210	149	0.940068	1	0.961,0.941,0.945,0.94,0.861	0.929,0.897,0.97,0.962,0.899	-0.002
11609	ENSMUSG00000021068	Nin	chr12	-	Exon Skipping	70069054	70069115	70067607	70067805	70072180	70072255	11609	175159169195178	3,11,11,13,1	242221258304227	7,9,12,16,10	210	149	0.916966	1	0.976,0.911,0.916,0.914,0.992	0.961,0.946,0.938,0.931,0.942	-0.002
11610	ENSMUSG00000021068	Nin	chr12	-	Exon Skipping	70069054	70069115	70067607	70067805	70073527	70073601	11610	100,87,91,104,114	0,2,0,0,0	142126143144116	0,0,0,1,0	210	149	1	1	1.0,0.969,1.0,1.0,1.0	1.0,1.0,1.0,0.99,1.0	-0.004
11611	ENSMUSG00000021068	Nin	chr12	-	Exon Skipping	70072153	70072255	70067607	70067805	70073527	70073677	11611	379341275359347	0,2,0,0,0	386491420409358	0,0,0,1,0	251	149	1	1	1.0,0.99,1.0,1.0,1.0	1.0,1.0,1.0,0.996,1.0	-0.001
11612	ENSMUSG00000021068	Nin	chr12	-	Exon Skipping	70072153	70072255	70069054	70069115	70073527	70073677	11612	481447345461394	0,1,0,0,0	528590504546436	0,0,4,3,0	251	149	1	1	1.0,0.996,1.0,1.0,1.0	1.0,1.0,0.987,0.991,1.0	0.004
11613	ENSMUSG00000021068	Nin	chr12	-	Exon Skipping	70072180	70072255	70067607	70067805	70073527	70073601	11613	294252191237242	0,2,0,0,0	279351321307277	0,0,0,1,0	224	149	1	1	1.0,0.988,1.0,1.0,1.0	1.0,1.0,1.0,0.995,1.0	-0.001
11614	ENSMUSG00000021068	Nin	chr12	-	Exon Skipping	70072180	70072255	70069054	70069115	70073527	70073601	11614	366312255309305	0,1,0,0,0	372437424453374	0,0,4,3,0	224	149	1	1	1.0,0.995,1.0,1.0,1.0	1.0,1.0,0.986,0.99,1.0	0.004
11615	ENSMUSG00000021068	Nin	chr12	-	Exon Skipping	70077088	70077152	70076814	70076906	70077656	70077770	11615	0,0,0,0,0	286311333333378	0,1,0,0,0	468422473426418	213	149	1	1	0.0,0.0,0.0,0.0,0.0	0.0,0.002,0.0,0.0,0.0	0
11616	ENSMUSG00000021068	Nin	chr12	-	Exon Skipping	70081930	70082044	70078430	70078553	70085312	70085525	11616	451378386471457	0,0,0,0,0	599533681626488	1,0,0,0,0	263	149	1	1	1.0,1.0,1.0,1.0,1.0	0.997,1.0,1.0,1.0,1.0	0.001
11617	ENSMUSG00000021068	Nin	chr12	-	Exon Skipping	70085312	70085525	70081930	70082044	70087360	70087430	11617	811698666791844	0,0,0,0,0	1.11211e+18	0,0,0,0,2	362	149	1	1	1.0,1.0,1.0,1.0,1.0	1.0,1.0,1.0,1.0,0.995	0.001
11618	ENSMUSG00000021068	Nin	chr12	-	Exon Skipping	70087528	70087654	70087360	70087430	70088905	70091026	11618	464354294416413	1,0,0,0,0	583614531583524	0,0,0,0,0	275	149	1	1	0.996,1.0,1.0,1.0,1.0	1.0,1.0,1.0,1.0,1.0	-0.001
11619	ENSMUSG00000021068	Nin	chr12	-	Exon Skipping	70088905	70091026	70087528	70087654	70091920	70092411	11619	3.71931e+19	74,90,88,86,126	4.06138e+19	126162181127182	2270	149	0.0121278	0.17715	0.767,0.696,0.652,0.709,0.604	0.679,0.606,0.581,0.673,0.559	0.066
11620	ENSMUSG00000021068	Nin	chr12	-	Exon Skipping	70102080	70103572	70101604	70101745	70107924	70108115	11620	747597663647759	0,0,0,0,0	895894904848723	0,1,5,1,0	1641	149	1	1	1.0,1.0,1.0,1.0,1.0	1.0,0.988,0.943,0.987,1.0	0.016
11621	ENSMUSG00000021068	Nin	chr12	-	Exon Skipping	70109462	70109502	70107420	70108115	70124885	70125055	11621	339331298366389	0,0,0,0,1	501519460453490	0,0,0,0,0	189	149	1	1	1.0,1.0,1.0,1.0,0.997	1.0,1.0,1.0,1.0,1.0	-0.001
11622	ENSMUSG00000021068	Nin	chr12	-	Exon Skipping	70124885	70125055	70109462	70109502	70137309	70137391	11622	617540498558577	3,1,1,1,5	832855822756767	4,13,17,6,0	319	149	0.00528196	0.0917823	0.99,0.996,0.996,0.996,0.982	0.99,0.968,0.958,0.983,1.0	0.012
11623	ENSMUSG00000021068	Nin	chr12	-	Exon Skipping	70124885	70125055	70109462	70109502	70149424	70149628	11623	304286269323326	0,0,0,0,0	456471464431433	0,0,0,2,0	319	149	1	1	1.0,1.0,1.0,1.0,1.0	1.0,1.0,1.0,0.99,1.0	0.002
11624	ENSMUSG00000021068	Nin	chr12	-	Exon Skipping	70126752	70126842	70124885	70125055	70137309	70137391	11624	0,0,0,1,4	313254229235251	5,2,10,0,2	376384358328334	239	149	1	1	0.0,0.0,0.0,0.003,0.01	0.008,0.003,0.017,0.0,0.004	-0.004
11625	ENSMUSG00000021068	Nin	chr12	-	Exon Skipping	70137309	70137391	70109462	70109502	70149424	70149628	11625	145115107107102	0,0,0,0,0	174177172231165	0,0,0,2,0	231	149	1	1	1.0,1.0,1.0,1.0,1.0	1.0,1.0,1.0,0.987,1.0	0.003
11626	ENSMUSG00000021068	Nin	chr12	-	Exon Skipping	70137309	70137391	70124885	70125055	70149424	70149628	11626	445367333338347	0,0,0,0,0	543538511550495	0,0,0,3,0	231	149	1	1	1.0,1.0,1.0,1.0,1.0	1.0,1.0,1.0,0.992,1.0	0.002
11627	ENSMUSG00000021068	Nin	chr12	-	Exon Skipping	70149424	70149628	70137309	70137391	70157845	70158256	11627	379322326342302	0,0,2,0,0	511480512536469	0,0,0,0,0	353	149	1	1	1.0,1.0,0.986,1.0,1.0	1.0,1.0,1.0,1.0,1.0	-0.003
11628	ENSMUSG00000021068	Nin	chr12	-	Exon Skipping	70149424	70149628	70137309	70137391	70158209	70158256	11628	389367350370330	0,0,0,0,0	510540572608498	0,0,0,0,2	353	149	1	1	1.0,1.0,1.0,1.0,1.0	1.0,1.0,1.0,1.0,0.991	0.002
11629	ENSMUSG00000021068	Nin	chr12	-	Exon Skipping	70157845	70158256	70149424	70149628	70158627	70158809	11629	119,88,96,96,97	10,29,22,28,22	128106126141114	19,19,28,29,24	560	149	0.552826	1	0.76,0.447,0.537,0.477,0.54	0.642,0.597,0.545,0.564,0.558	-0.029
11630	ENSMUSG00000021068	Nin	chr12	-	Exon Skipping	70158209	70158256	70149424	70149628	70158627	70158694	11630	43,41,51,59,50	10,29,22,28,22	47,80,79,108,59	19,19,28,29,24	196	149	0.102595	0.86893	0.766,0.518,0.638,0.616,0.633	0.653,0.762,0.682,0.739,0.651	-0.063
11631	ENSMUSG00000021068	Nin	chr12	-	Exon Skipping	70158209	70158256	70149424	70149628	70160247	70160491	11631	21,30,16,32,36	0,0,4,0,4	33,59,29,39,29	0,0,2,4,0	196	149	0.341535	1	1.0,1.0,0.753,1.0,0.872	1.0,1.0,0.917,0.881,1.0	-0.035
113520	ENSMUSG00000021068	Nin	chr12	-	Exon Skipping	70062472	70062555	70058208	70061730	70064346	70064460	113520	0,0,0,0,0	303309315324277	5,5,1,6,3	140189174190160	232	149	0.78187	1	0.0,0.0,0.0,0.0,0.0	0.022,0.017,0.004,0.02,0.012	-0.015
113521	ENSMUSG00000021068	Nin	chr12	-	Exon Skipping	70062497	70062555	70058208	70061730	70064346	70064460	113521	1,0,0,0,1	303309315324277	18,17,6,29,10	140189174190160	207	149	0	0	0.002,0.0,0.0,0.0,0.003	0.085,0.061,0.024,0.099,0.043	-0.061
113522	ENSMUSG00000021068	Nin	chr12	-	Exon Skipping	70063100	70063320	70058208	70061730	70064346	70064460	113522	0,0,0,1,0	303309315324277	2,8,3,6,2	140189174190160	369	149	1	1	0.0,0.0,0.0,0.001,0.0	0.006,0.017,0.007,0.013,0.005	-0.009
113523	ENSMUSG00000021068	Nin	chr12	-	Exon Skipping	70063100	70063321	70058208	70061730	70064346	70064460	113523	0,5,1,3,1	303309315324277	58,77,101,83,71	140189174190160	370	149	0	0	0.0,0.006,0.001,0.004,0.001	0.143,0.141,0.189,0.15,0.152	-0.153
113524	ENSMUSG00000021068	Nin	chr12	-	Exon Skipping	70063144	70063320	70058208	70061730	70064346	70064460	113524	2,0,0,0,0	303309315324277	0,7,1,0,0	140189174190160	325	149	1	1	0.003,0.0,0.0,0.0,0.0	0.0,0.017,0.003,0.0,0.0	-0.003
113525	ENSMUSG00000021068	Nin	chr12	-	Exon Skipping	70063144	70063321	70058208	70061730	70064346	70064460	113525	2,5,1,2,1	303309315324277	56,76,99,77,69	140189174190160	326	149	0	0	0.003,0.007,0.001,0.003,0.002	0.155,0.155,0.206,0.156,0.165	-0.164
113526	ENSMUSG00000021068	Nin	chr12	-	Exon Skipping	70065389	70065471	70064347	70064460	70067607	70067805	113526	0,0,0,1,0	204200225205150	0,0,0,2,0	264237251237209	231	149	1	1	0.0,0.0,0.0,0.003,0.0	0.0,0.0,0.0,0.005,0.0	0
113527	ENSMUSG00000021068	Nin	chr12	-	Exon Skipping	70069054	70069108	70067607	70067805	70072180	70072255	113527	73,62,77,82,91	3,11,11,13,1	103,102,115,96,95	7,9,12,16,10	203	149	0.774275	1	0.947,0.805,0.837,0.822,0.985	0.915,0.893,0.876,0.815,0.875	0.004
113528	ENSMUSG00000021068	Nin	chr12	-	Exon Skipping	70069054	70069113	70067607	70067805	70072153	70072255	113528	88,79,90,98,108	6,9,7,10,21	133113132121113	17,20,5,8,17	208	149	0.8844	1	0.913,0.863,0.902,0.875,0.787	0.849,0.802,0.95,0.916,0.826	-0.001
113529	ENSMUSG00000021068	Nin	chr12	-	Exon Skipping	70069054	70069113	70067607	70067805	70072180	70072255	113529	88,79,90,98,108	3,11,11,13,1	133113134121114	7,9,12,16,10	208	149	0.798132	1	0.955,0.837,0.854,0.844,0.987	0.932,0.9,0.889,0.844,0.891	0.004
113530	ENSMUSG00000021068	Nin	chr12	-	Exon Skipping	70069054	70069130	70067607	70067805	70072153	70072255	113530	110,91,107,124,138	6,9,7,10,21	182145156160139	17,20,5,8,17	225	149	0.795917	1	0.924,0.87,0.91,0.891,0.813	0.876,0.828,0.954,0.93,0.844	-0.005
113531	ENSMUSG00000021068	Nin	chr12	-	Exon Skipping	70072153	70072273	70067607	70067805	70073527	70073677	113531	10,10,22,11,16	0,2,0,0,0	10,20,10,3,17	0,0,0,1,0	269	149	1	1	1.0,0.735,1.0,1.0,1.0	1.0,1.0,1.0,0.624,1.0	0.022
113532	ENSMUSG00000021068	Nin	chr12	-	Exon Skipping	70072153	70072273	70069054	70069115	70073527	70073677	113532	73,80,68,88,46	0,1,0,0,0	124,78,74,95,80	0,0,4,3,0	269	149	0.614694	1	1.0,0.978,1.0,1.0,1.0	1.0,1.0,0.911,0.946,1.0	0.024
113533	ENSMUSG00000021068	Nin	chr12	-	Exon Skipping	70072180	70072273	70067607	70067805	70073527	70073677	113533	3,4,10,9,0	0,2,0,0,0	3,7,4,7,4	0,0,0,1,0	242	149	1	1	1.0,0.552,1.0,1.0,NA	1.0,1.0,1.0,0.812,1.0	-0.074
113534	ENSMUSG00000021068	Nin	chr12	-	Exon Skipping	70072180	70072273	70069054	70069115	70073527	70073677	113534	36,39,56,50,43	0,1,0,0,0	53,45,64,99,64	0,0,4,3,0	242	149	0.544777	1	1.0,0.96,1.0,1.0,1.0	1.0,1.0,0.908,0.953,1.0	0.02
113535	ENSMUSG00000021068	Nin	chr12	-	Exon Skipping	70081930	70082013	70078430	70078553	70085312	70085525	113535	144118123152138	0,0,0,0,0	213175202175117	1,0,0,0,0	232	149	1	1	1.0,1.0,1.0,1.0,1.0	0.993,1.0,1.0,1.0,1.0	0.001
113536	ENSMUSG00000021068	Nin	chr12	-	Exon Skipping	70085312	70085518	70081930	70082044	70087360	70087430	113536	237213173261251	0,0,0,0,0	301258358357291	0,0,0,0,2	355	149	1	1	1.0,1.0,1.0,1.0,1.0	1.0,1.0,1.0,1.0,0.984	0.003
113537	ENSMUSG00000021068	Nin	chr12	-	Exon Skipping	70087528	70087652	70087360	70087430	70088905	70091026	113537	261197200226281	1,0,0,0,0	343356307393337	0,0,0,0,0	273	149	1	1	0.993,1.0,1.0,1.0,1.0	1.0,1.0,1.0,1.0,1.0	-0.001
113538	ENSMUSG00000021068	Nin	chr12	-	Exon Skipping	70087531	70087652	70087360	70087430	70088905	70091026	113538	0,0,0,0,0	1,0,0,0,0	9,0,0,0,0	0,0,0,0,0	270	149	1	1	0.0,NA,NA,NA,NA	1.0,NA,NA,NA,NA	-1
113539	ENSMUSG00000021068	Nin	chr12	-	Exon Skipping	70087531	70087654	70087360	70087430	70088905	70091026	113539	139,114,58,132,87	1,0,0,0,0	177178154126127	0,0,0,0,0	272	149	1	1	0.987,1.0,1.0,1.0,1.0	1.0,1.0,1.0,1.0,1.0	-0.003
113540	ENSMUSG00000021068	Nin	chr12	-	Exon Skipping	70088582	70088885	70087528	70087654	70091920	70092411	113540	2,1,0,0,1	74,90,88,86,126	0,8,0,0,1	126162181127182	452	149	1	1	0.009,0.004,0.0,0.0,0.003	0.0,0.016,0.0,0.0,0.002	0
113541	ENSMUSG00000021068	Nin	chr12	-	Exon Skipping	70124885	70125245	70109462	70109502	70137309	70137391	113541	310286269323326	3,1,1,1,5	456471464428433	4,13,17,6,0	509	149	0.000651086	0.0164232	0.968,0.988,0.987,0.99,0.95	0.971,0.914,0.889,0.954,1.0	0.031
113542	ENSMUSG00000021068	Nin	chr12	-	Exon Skipping	70137309	70137344	70109462	70109502	70149424	70149628	113542	0,0,0,0,1	0,0,0,0,0	1,0,0,0,0	0,0,0,2,0	184	149	1	1	NA,NA,NA,NA,1.0	1.0,NA,NA,0.0,NA	0.5
113543	ENSMUSG00000021068	Nin	chr12	-	Exon Skipping	70137309	70137344	70124885	70125055	70149424	70149628	113543	72,69,70,68,79	0,0,0,0,0	109,99,113,100,88	0,0,0,3,0	184	149	1	1	1.0,1.0,1.0,1.0,1.0	1.0,1.0,1.0,0.964,1.0	0.007
Retained Intron
ID	GeneID	geneSymbol	chr	strand	AltSpliceEvent	riExonStart_0base	riExonEnd	upstreamES	upstreamEE	downstreamES	downstreamEE	ID	IJC_SAMPLE_1	SJC_SAMPLE_1	IJC_SAMPLE_2	SJC_SAMPLE_2	IncFormLen	SkipFormLen	PValue	FDR	IncLevel1	IncLevel2	IncLevelDifference
9272	ENSMUSG00000021068	Nin	chr12	-	Retained Intron	70076741	70077152	70076741	70076906	70077088	70077152	9272	14,10,18,10,15	0,0,2,0,1	10,22,28,9,8	0,1,0,0,0	331	149	1	1	1.0,1.0,0.802,1.0,0.871	1.0,0.908,1.0,1.0,1.0	-0.047
9273	ENSMUSG00000021068	Nin	chr12	-	Retained Intron	70087360	70087652	70087360	70087430	70087528	70087652	9273	43,34,29,41,34	309242241275326	45,64,41,41,34	407424390456405	247	149	0.146684	0.66874	0.077,0.078,0.068,0.083,0.059	0.063,0.083,0.06,0.051,0.048	0.012
9274	ENSMUSG00000021068	Nin	chr12	-	Retained Intron	70087360	70087652	70087360	70087430	70087531	70087652	9274	66,41,39,45,42	0,0,0,0,0	66,86,65,53,50	1,0,0,0,0	250	149	1	1	1.0,1.0,1.0,1.0,1.0	0.975,1.0,1.0,1.0,1.0	0.005
Mutually Exclusive Exons
ID	GeneID	geneSymbol	chr	strand	AltSpliceEvent	1stExonStart_0base	1stExonEnd	2ndExonStart_0base	2ndExonEnd	upstreamES	upstreamEE	downstreamES	downstreamEE	ID	IJC_SAMPLE_1	SJC_SAMPLE_1	IJC_SAMPLE_2	SJC_SAMPLE_2	IncFormLen	SkipFormLen	PValue	FDR	IncLevel1	IncLevel2	IncLevelDifference
2163	ENSMUSG00000021068	Nin	chr12	-	Mutually Exclusive Exon	70069054	70069115	70072153	70072255	70067607	70067805	70073527	70073677	2163	379341275359347	100,87,91,104,114	386491420409358	142126143144116	251	210	0.231025	1	0.76,0.766,0.717,0.743,0.718	0.695,0.765,0.711,0.704,0.721	0.022
2164	ENSMUSG00000021068	Nin	chr12	-	Mutually Exclusive Exon	70069054	70069115	70072180	70072255	70067607	70067805	70073527	70073677	2164	294252191237242	100,87,91,104,114	279351321307277	142126143144116	224	210	0.472113	1	0.734,0.731,0.663,0.681,0.666	0.648,0.723,0.678,0.667,0.691	0.014
2165	ENSMUSG00000021068	Nin	chr12	-	Mutually Exclusive Exon	70081930	70082044	70085312	70085525	70078430	70078553	70087360	70087430	2165	574485493530593	214165213210206	812858693852693	298275323273201	362	263	0.371649	1	0.661,0.681,0.627,0.647,0.677	0.664,0.694,0.609,0.694,0.715	-0.017
2166	ENSMUSG00000021068	Nin	chr12	-	Mutually Exclusive Exon	70087528	70087654	70088905	70091026	70087360	70087430	70091920	70092411	2166	3.5223e+19	359302290339417	3.83136e+19	482541500545536	2270	275	0.00374379	0.0605124	0.543,0.545,0.503,0.519,0.45	0.491,0.443,0.466,0.459,0.431	0.054
2167	ENSMUSG00000021068	Nin	chr12	-	Mutually Exclusive Exon	70109462	70109502	70124885	70125055	70107420	70108115	70137309	70137391	2167	369291267266295	106,88,78,88,117	442448435406405	128,139,97,127,141	319	189	0.393771	1	0.673,0.662,0.67,0.642,0.599	0.672,0.656,0.727,0.654,0.63	-0.019
2168	ENSMUSG00000021068	Nin	chr12	-	Mutually Exclusive Exon	70124885	70125055	70137309	70137391	70109462	70109502	70149424	70149628	2168	145115107107102	304286269323326	174177172231165	456471464431433	231	319	0.485234	1	0.397,0.357,0.355,0.314,0.302	0.345,0.342,0.339,0.425,0.345	-0.014
2169	ENSMUSG00000021068	Nin	chr12	-	Mutually Exclusive Exon	70137309	70137391	70149424	70149628	70124885	70125055	70157845	70158256	2169	115107137157116	191153147156163	205180211198173	239245218215202	353	231	0.2991	1	0.283,0.314,0.379,0.397,0.318	0.36,0.325,0.388,0.376,0.359	-0.023
2170	ENSMUSG00000021068	Nin	chr12	-	Mutually Exclusive Exon	70137309	70137391	70149424	70149628	70124885	70125055	70158209	70158256	2170	125152161185144	191153145156163	204240271270202	239245218215204	353	231	0.311634	1	0.3,0.394,0.421,0.437,0.366	0.358,0.391,0.449,0.451,0.393	-0.025
2171	ENSMUSG00000021068	Nin	chr12	-	Mutually Exclusive Exon	70149424	70149628	70158209	70158256	70137309	70137391	70158627	70158694	2171	0,0,4,2,0	349330308331290	0,0,0,2,4	473457487518457	196	353	1	1	0.0,0.0,0.023,0.011,0.0	0.0,0.0,0.0,0.007,0.016	0.002
31145	ENSMUSG00000021068	Nin	chr12	-	Mutually Exclusive Exon	70062472	70062555	70063100	70063320	70058208	70061730	70064346	70064460	31145	0,0,0,1,0	0,0,0,0,0	2,8,3,6,2	5,5,1,6,3	369	232	1	1	NA,NA,NA,1.0,NA	0.201,0.501,0.654,0.386,0.295	0.593
31146	ENSMUSG00000021068	Nin	chr12	-	Mutually Exclusive Exon	70062472	70062555	70063100	70063321	70058208	70061730	70064346	70064460	31146	0,5,1,3,1	0,0,0,0,0	58,77,101,83,71	5,5,1,6,3	370	232	1	1	NA,1.0,1.0,1.0,1.0	0.879,0.906,0.984,0.897,0.937	0.079
31147	ENSMUSG00000021068	Nin	chr12	-	Mutually Exclusive Exon	70062472	70062555	70063144	70063320	70058208	70061730	70064346	70064460	31147	2,0,0,0,0	0,0,0,0,0	0,7,1,0,0	5,5,1,6,3	325	232	1	1	1.0,NA,NA,NA,NA	0.0,0.5,0.417,0.0,0.0	0.817
31148	ENSMUSG00000021068	Nin	chr12	-	Mutually Exclusive Exon	70062472	70062555	70063144	70063321	70058208	70061730	70064346	70064460	31148	2,5,1,2,1	0,0,0,0,0	56,76,99,77,69	5,5,1,6,3	326	232	5.53398e-05	0.0017143	1.0,1.0,1.0,1.0,1.0	0.889,0.915,0.986,0.901,0.942	0.073
31149	ENSMUSG00000021068	Nin	chr12	-	Mutually Exclusive Exon	70062497	70062555	70063100	70063320	70058208	70061730	70064346	70064460	31149	0,0,0,1,0	1,0,0,0,1	2,8,3,6,2	18,17,6,29,10	369	207	1	1	0.0,NA,NA,1.0,0.0	0.059,0.209,0.219,0.104,0.101	0.195
31150	ENSMUSG00000021068	Nin	chr12	-	Mutually Exclusive Exon	70062497	70062555	70063100	70063321	70058208	70061730	70064346	70064460	31150	0,5,1,3,1	1,0,0,0,1	58,77,101,83,71	18,17,6,29,10	370	207	0.000194907	0.00514279	0.0,1.0,1.0,1.0,0.359	0.643,0.717,0.904,0.616,0.799	-0.064
31151	ENSMUSG00000021068	Nin	chr12	-	Mutually Exclusive Exon	70062497	70062555	70063144	70063320	70058208	70061730	70064346	70064460	31151	2,0,0,0,0	1,0,0,0,1	0,7,1,0,0	18,17,6,29,10	325	207	1	1	0.56,NA,NA,NA,0.0	0.0,0.208,0.096,0.0,0.0	0.219
31152	ENSMUSG00000021068	Nin	chr12	-	Mutually Exclusive Exon	70062497	70062555	70063144	70063321	70058208	70061730	70064346	70064460	31152	2,5,1,2,1	1,0,0,0,1	56,76,99,77,69	18,17,6,29,10	326	207	2.75557e-05	0.000916331	0.559,1.0,1.0,1.0,0.388	0.664,0.739,0.913,0.628,0.814	0.038
31153	ENSMUSG00000021068	Nin	chr12	-	Mutually Exclusive Exon	70069054	70069115	70072153	70072273	70067607	70067805	70073527	70073677	31153	10,10,22,11,16	100,87,91,104,114	10,20,10,3,17	142126143144116	269	210	0.0274745	0.273736	0.072,0.082,0.159,0.076,0.099	0.052,0.11,0.052,0.016,0.103	0.031
31154	ENSMUSG00000021068	Nin	chr12	-	Mutually Exclusive Exon	70069054	70069115	70072180	70072273	70067607	70067805	70073527	70073677	31154	3,4,10,9,0	100,87,91,104,114	3,7,4,7,4	142126143144116	242	210	0.291578	1	0.025,0.038,0.087,0.07,0.0	0.018,0.046,0.024,0.04,0.029	0.013
31155	ENSMUSG00000021068	Nin	chr12	-	Mutually Exclusive Exon	70081930	70082044	70085312	70085518	70078430	70078553	70087360	70087430	31155	0,0,0,0,0	214165213210206	1,0,0,0,2	298275323273201	355	263	1	1	0.0,0.0,0.0,0.0,0.0	0.002,0.0,0.0,0.0,0.007	-0.002
31156	ENSMUSG00000021068	Nin	chr12	-	Mutually Exclusive Exon	70087531	70087654	70088905	70091026	70087360	70087430	70091920	70092411	31156	3.5223e+19	58,72,56,73,102	3.83136e+19	85,98,125,87,140	2270	272	0.0702809	0.518127	0.879,0.833,0.838,0.832,0.768	0.844,0.813,0.775,0.84,0.741	0.027
31157	ENSMUSG00000021068	Nin	chr12	-	Mutually Exclusive Exon	70088582	70088885	70088905	70091026	70087528	70087654	70091920	70092411	31157	3.71931e+19	2,1,0,0,1	4.06138e+19	0,8,0,0,1	2270	452	1	1	0.997,0.998,1.0,1.0,0.998	1.0,0.99,1.0,1.0,0.999	0.001
31158	ENSMUSG00000021068	Nin	chr12	-	Mutually Exclusive Exon	70109462	70109502	70124885	70125245	70107420	70108115	70137309	70137391	31158	62,37,38,31,44	106,88,78,88,117	66,64,77,78,71	128,139,97,127,141	509	189	0.0414675	0.367352	0.178,0.135,0.153,0.116,0.123	0.161,0.146,0.228,0.186,0.158	-0.035
31159	ENSMUSG00000021068	Nin	chr12	-	Mutually Exclusive Exon	70124885	70125055	70137309	70137344	70109462	70109502	70149424	70149628	31159	0,0,0,0,1	304286269323326	1,0,0,0,0	456471464431433	184	319	1	1	0.0,0.0,0.0,0.0,0.005	0.004,0.0,0.0,0.0,0.0	0
Alternative 5' Splice Site
ID	GeneID	geneSymbol	chr	strand	AltSpliceEvent	longExonStart_0base	longExonEnd	shortES	shortEE	flankingES	flankingEE	ID	IJC_SAMPLE_1	SJC_SAMPLE_1	IJC_SAMPLE_2	SJC_SAMPLE_2	IncFormLen	SkipFormLen	PValue	FDR	IncLevel1	IncLevel2	IncLevelDifference
603	ENSMUSG00000021068	Nin	chr12	-	Alternative 5' Splice Site	70072153	70072255	70072180	70072255	70067607	70067805	603	91100106142112	3,11,11,13,1	122,157,117,127,94	7,9,12,16,10	176	149	0.293146	1	0.963,0.885,0.891,0.902,0.99	0.937,0.937,0.892,0.87,0.888	0.021
604	ENSMUSG00000021068	Nin	chr12	-	Alternative 5' Splice Site	70072153	70072255	70072180	70072255	70069054	70069115	604	194206176249161	75,73,78,91,64	278257203266174	100,95,119,163,111	176	149	0.0373104	0.584193	0.687,0.705,0.656,0.698,0.68	0.702,0.696,0.591,0.58,0.57	0.057
605	ENSMUSG00000021068	Nin	chr12	-	Alternative 5' Splice Site	70157845	70158256	70158209	70158256	70137309	70137391	605	79,72,54,61,67	0,0,0,0,0	71,64,75,107,79	0,0,0,0,2	513	149	1	1	1.0,1.0,1.0,1.0,1.0	1.0,1.0,1.0,1.0,0.92	0.016
606	ENSMUSG00000021068	Nin	chr12	-	Alternative 5' Splice Site	70157845	70158256	70158209	70158256	70149424	70149628	606	119,93,92,100,101	50,66,64,67,62	128106128154115	56,102,113,119,65	513	149	0.332492	1	0.409,0.29,0.295,0.302,0.321	0.399,0.232,0.248,0.273,0.339	0.025
16535	ENSMUSG00000021068	Nin	chr12	-	Alternative 5' Splice Site	70062472	70062555	70062497	70062555	70058208	70061730	16535	0,0,0,0,0	1,0,0,0,1	0,0,1,1,1	19,25,13,26,12	174	149	1	1	0.0,NA,NA,NA,0.0	0.0,0.0,0.062,0.032,0.067	-0.032
16536	ENSMUSG00000021068	Nin	chr12	-	Alternative 5' Splice Site	70063100	70063320	70063144	70063320	70058208	70061730	16536	0,0,0,1,0	2,0,0,0,0	2,4,3,6,2	0,3,1,0,0	193	149	1	1	0.0,NA,NA,1.0,NA	1.0,0.507,0.698,1.0,1.0	-0.341
16537	ENSMUSG00000021068	Nin	chr12	-	Alternative 5' Splice Site	70072153	70072255	70072180	70072255	70069054	70069113	16537	85,91,99,132,91	0,0,0,0,0	105,137,112,119,78	0,0,2,0,2	176	149	1	1	1.0,1.0,1.0,1.0,1.0	1.0,1.0,0.979,1.0,0.971	0.01
16538	ENSMUSG00000021068	Nin	chr12	-	Alternative 5' Splice Site	70076741	70076900	70076759	70076900	70074785	70074965	16538	12,18,7,8,12	403328256453324	14,2,13,12,6	510526492518418	167	149	0.0124109	0.266901	0.026,0.047,0.024,0.016,0.032	0.024,0.003,0.023,0.02,0.013	0.012
16539	ENSMUSG00000021068	Nin	chr12	-	Alternative 5' Splice Site	70087528	70087652	70087531	70087652	70087360	70087430	16539	332251255283340	0,0,0,0,0	434456418474425	1,0,0,0,0	152	149	1	1	1.0,1.0,1.0,1.0,1.0	0.998,1.0,1.0,1.0,1.0	0
16540	ENSMUSG00000021068	Nin	chr12	-	Alternative 5' Splice Site	70091920	70092360	70092045	70092360	70087528	70087654	16540	74,90,88,86,126	0,0,2,0,0	126162181127182	0,0,0,0,0	274	149	1	1	1.0,1.0,0.96,1.0,1.0	1.0,1.0,1.0,1.0,1.0	-0.008
16541	ENSMUSG00000021068	Nin	chr12	-	Alternative 5' Splice Site	70093926	70094048	70093927	70094048	70091920	70092411	16541	352267291281334	0,2,0,0,0	470458492440457	0,0,0,0,0	150	149	1	1	1.0,0.993,1.0,1.0,1.0	1.0,1.0,1.0,1.0,1.0	-0.001
16542	ENSMUSG00000021068	Nin	chr12	-	Alternative 5' Splice Site	70101602	70101745	70101604	70101745	70101161	70101336	16542	5,2,8,6,4	364313292327373	7,4,8,4,6	464486469501455	151	149	0.606536	1	0.013,0.006,0.026,0.018,0.01	0.015,0.008,0.017,0.008,0.013	0.002
16543	ENSMUSG00000021068	Nin	chr12	-	Alternative 5' Splice Site	70102645	70102813	70102674	70102813	70102080	70102217	16543	175154159161184	0,0,0,0,0	312251282267246	0,0,2,0,0	178	149	1	1	1.0,1.0,1.0,1.0,1.0	1.0,1.0,0.992,1.0,1.0	0.002
16544	ENSMUSG00000021068	Nin	chr12	-	Alternative 5' Splice Site	70107862	70108049	70107924	70108049	70103425	70103572	16544	0,0,1,0,0	242235189210246	2,0,2,4,0	283290314266264	211	149	1	1	0.0,0.0,0.004,0.0,0.0	0.005,0.0,0.004,0.011,0.0	-0.003
Alternative 3' Splice Site
ID	GeneID	geneSymbol	chr	strand	AltSpliceEvent	longExonStart_0base	longExonEnd	shortES	shortEE	flankingES	flankingEE	ID	IJC_SAMPLE_1	SJC_SAMPLE_1	IJC_SAMPLE_2	SJC_SAMPLE_2	IncFormLen	SkipFormLen	PValue	FDR	IncLevel1	IncLevel2	IncLevelDifference
25450	ENSMUSG00000021068	Nin	chr12	-	Alternative 3' Splice Site	70063100	70063321	70063100	70063320	70064346	70064460	25450	0,5,1,2,1	0,0,0,0,0	56,73,98,77,69	0,4,0,0,0	150	149	1	1	NA,1.0,1.0,1.0,1.0	1.0,0.948,1.0,1.0,1.0	0.01
25451	ENSMUSG00000021068	Nin	chr12	-	Alternative 3' Splice Site	70069054	70069115	70069054	70069113	70072153	70072255	25451	121,122,78,123,76	0,0,0,0,0	182,133,98,167,101	0,0,0,0,1	151	149	1	1	1.0,1.0,1.0,1.0,1.0	1.0,1.0,1.0,1.0,0.99	0.002
25452	ENSMUSG00000021068	Nin	chr12	-	Alternative 3' Splice Site	70069054	70069130	70069054	70069113	70072153	70072255	25452	22,12,17,26,30	0,0,0,0,0	49,32,24,39,27	0,0,0,0,1	166	149	1	1	1.0,1.0,1.0,1.0,1.0	1.0,1.0,1.0,1.0,0.96	0.008
25453	ENSMUSG00000021068	Nin	chr12	-	Alternative 3' Splice Site	70069054	70069130	70069054	70069115	70072153	70072255	25453	10,5,16,20,24	109,115,77,117,70	40,19,17,19,23	173,120,91,147,97	164	149	0.262589	1	0.077,0.038,0.159,0.134,0.238	0.174,0.126,0.145,0.105,0.177	-0.016
25454	ENSMUSG00000021068	Nin	chr12	-	Alternative 3' Splice Site	70069054	70069113	70069054	70069108	70072180	70072255	25454	15,17,13,16,17	0,0,0,0,0	30,13,19,25,19	0,2,0,0,0	154	149	1	1	1.0,1.0,1.0,1.0,1.0	1.0,0.863,1.0,1.0,1.0	0.027
25455	ENSMUSG00000021068	Nin	chr12	-	Alternative 3' Splice Site	70069054	70069115	70069054	70069108	70072180	70072255	25455	102,97,92,113,87	0,0,0,0,0	139121143208132	0,2,0,0,0	156	149	1	1	1.0,1.0,1.0,1.0,1.0	1.0,0.983,1.0,1.0,1.0	0.003
25456	ENSMUSG00000021068	Nin	chr12	-	Alternative 3' Splice Site	70069054	70069115	70069054	70069113	70072180	70072255	25456	87,80,79,97,70	0,0,0,0,0	109108126183115	0,0,2,0,2	151	149	1	1	1.0,1.0,1.0,1.0,1.0	1.0,1.0,0.984,1.0,0.983	0.007
25457	ENSMUSG00000021068	Nin	chr12	-	Alternative 3' Splice Site	70072153	70072273	70072153	70072255	70073527	70073677	25457	2,2,9,11,2	480446335460405	14,1,6,3,6	503598529547438	167	149	1	1	0.004,0.004,0.023,0.021,0.004	0.024,0.001,0.01,0.005,0.012	0.001
25458	ENSMUSG00000021068	Nin	chr12	-	Alternative 3' Splice Site	70076741	70076906	70076741	70076900	70077656	70077770	25458	299326354350395	0,0,0,0,0	498447502458439	1,0,0,0,0	155	149	1	1	1.0,1.0,1.0,1.0,1.0	0.998,1.0,1.0,1.0,1.0	0
25459	ENSMUSG00000021068	Nin	chr12	-	Alternative 3' Splice Site	70076741	70077152	70076741	70076900	70077656	70077770	25459	17,18,28,21,26	0,0,0,0,0	34,43,39,39,28	1,0,0,0,0	401	149	1	1	1.0,1.0,1.0,1.0,1.0	0.927,1.0,1.0,1.0,1.0	0.015
25460	ENSMUSG00000021068	Nin	chr12	-	Alternative 3' Splice Site	70076741	70077152	70076741	70076906	70077656	70077770	25460	10,5,11,8,11	286311333333378	6,19,18,9,8	468422473426418	395	149	0.895863	1	0.013,0.006,0.012,0.009,0.011	0.005,0.017,0.014,0.008,0.007	0
25461	ENSMUSG00000021068	Nin	chr12	-	Alternative 3' Splice Site	70077656	70077770	70077656	70077763	70078430	70078553	25461	364321311404376	2,0,0,0,0	499455517489415	0,0,0,0,0	156	149	1	1	0.994,1.0,1.0,1.0,1.0	1.0,1.0,1.0,1.0,1.0	-0.001
25462	ENSMUSG00000021068	Nin	chr12	-	Alternative 3' Splice Site	70081930	70082044	70081930	70082013	70085312	70085525	25462	304260259323320	0,0,0,2,0	386358469453369	0,0,0,0,0	180	149	1	1	1.0,1.0,1.0,0.993,1.0	1.0,1.0,1.0,1.0,1.0	-0.001
25463	ENSMUSG00000021068	Nin	chr12	-	Alternative 3' Splice Site	70085312	70085525	70085312	70085518	70087360	70087430	25463	313273293310335	0,0,0,0,0	444492403475400	0,0,0,0,2	156	149	1	1	1.0,1.0,1.0,1.0,1.0	1.0,1.0,1.0,1.0,0.995	0.001
25464	ENSMUSG00000021068	Nin	chr12	-	Alternative 3' Splice Site	70087360	70087430	70087360	70087426	70087528	70087654	25464	326268257291339	0,0,0,0,2	435457418490434	0,0,0,1,0	153	149	1	1	1.0,1.0,1.0,1.0,0.994	1.0,1.0,1.0,0.998,1.0	-0.001
25465	ENSMUSG00000021068	Nin	chr12	-	Alternative 3' Splice Site	70087360	70087652	70087360	70087430	70088905	70091026	25465	16,7,5,17,9	1,0,0,0,0	21,15,11,13,10	0,0,0,0,0	371	149	1	1	0.865,1.0,1.0,1.0,1.0	1.0,1.0,1.0,1.0,1.0	-0.027
25466	ENSMUSG00000021068	Nin	chr12	-	Alternative 3' Splice Site	70087528	70087654	70087528	70087652	70088905	70091026	25466	213,166,95,185,137	0,0,0,0,0	254246231185188	8,0,0,0,0	151	149	1	1	1.0,1.0,1.0,1.0,1.0	0.969,1.0,1.0,1.0,1.0	0.006
25467	ENSMUSG00000021068	Nin	chr12	-	Alternative 3' Splice Site	70091920	70092411	70091920	70092360	70093926	70094048	25467	351266290281333	2,0,0,0,0	466457492440456	0,1,0,0,4	200	149	1	1	0.992,1.0,1.0,1.0,1.0	1.0,0.997,1.0,1.0,0.988	0.001
25468	ENSMUSG00000021068	Nin	chr12	-	Alternative 3' Splice Site	70102645	70103081	70102645	70102813	70103425	70103572	25468	0,0,0,2,0	335240202262227	0,0,0,0,0	362352384318300	417	149	1	1	0.0,0.0,0.0,0.003,0.0	0.0,0.0,0.0,0.0,0.0	0.001
25469	ENSMUSG00000021068	Nin	chr12	-	Alternative 3' Splice Site	70107862	70108115	70107862	70108049	70109462	70109502	25469	293238242277315	1,1,2,3,4	385420367357398	6,8,5,2,9	215	149	0.0248352	0.518178	0.995,0.994,0.988,0.985,0.982	0.978,0.973,0.981,0.992,0.968	0.01
25470	ENSMUSG00000021068	Nin	chr12	-	Alternative 3' Splice Site	70124885	70125245	70124885	70125055	70137309	70137391	25470	6,0,0,0,0	313254229235251	0,0,0,0,0	376384358328334	339	149	1	1	0.008,0.0,0.0,0.0,0.0	0.0,0.0,0.0,0.0,0.0	0.002
25471	ENSMUSG00000021068	Nin	chr12	-	Alternative 3' Splice Site	70137309	70137391	70137309	70137344	70149424	70149628	25471	384299264271274	0,0,0,0,0	439454419458413	0,0,0,0,3	196	149	1	1	1.0,1.0,1.0,1.0,1.0	1.0,1.0,1.0,1.0,0.991	0.002
