## Supplementary Table 5 for "Genomic and Transcriptomic Analysis of Ninein Alternative Splicing Between C57BL/6J and DBA/2J Mice"

### Sheet: Sheet1
Start	End	Strand	Anchor	Description	Splice Site	Acceptors Skipped	Exons Skipped	Donors Skipped	Known Donor	Known Acceptor	Known Junction	B14	B21	B24	B31	B32	D11	D13	D22	D32	D34	Mean	Median	pvalue	padj	STD	SE	AVG B6	AVG D2
70063321	70064347	-	D	Splice site after novel D2 exon	GT-AG	0	0	0	1	0	0	0	5	1	2	1	57	76	102	81	69	39.4	31	0.000483037	0.00289822	41.175	8.23499	1.8	77
70061730	70062498	-	A	Splice site after novel D2 exon	GT-AG	0	0	0	1	0	0	1	0	0	0	1	20	27	18	34	14	11.5	7.5	0.00323839	0.0194303	12.8431	2.56861	0.4	22.6
70108049	70109463	-	D		GT-AG	1	0	1	1	0	0	1	1	2	3	4	6	8	5	2	9	4.1	3.5	0.0327143	0.196286	2.84605		2.2	6
70109502	70137310	-	NDA		GT-AG	2	2	3	1	1	0	3	1	1	1	5	4	13	17	6	0	5.1	3.5	0.134121	0.804725	5.64604		2.2	8
70061730	70063101	-	A		GT-AG	0	0	0	0	1	0	0	0	0	1	0	2	4	3	6	2	1.8	1.5	0.010982	0.0658921	2.04396		0.2	3.4
70062555	70064347	-	D		GT-AG	0	0	0	1	0	0	0	0	0	0	0	10	9	1	9	5	3.4	0.5	0.0156679	0.0940073	4.37671
70087654	70088583	-	A		GT-AG	0	0	0	0	1	0	2	1	0	0	1	0	4	0	0	1	0.9	0.5	0.824179
70061729	70064349	-	N		AA-GC	0	0	2	0	0	0	1	0	0	0	0	0	0	0	0	0	0.1	0	0.373901
70061730	70062473	-	A		GT-AG	0	0	0	0	1	0	0	0	0	0	0	0	0	1	1	0	0.2	0	0.177808
70061730	70063145	-	A		GT-AG	0	0	0	0	1	0	2	0	0	0	0	0	3	1	0	0	0.6	0	0.589073
70062555	70063101	-	N		GT-AG	0	0	0	0	0	0	0	0	0	0	0	1	13	12	0	3	2.9	0	0.105453
70062555	70063145	-	N		GT-AG	0	0	0	0	0	0	0	0	0	0	0	9	0	0	1	2	1.2	0	0.22886
70062555	70063217	-	N		GT-AG	0	0	0	0	0	0	0	0	0	0	0	0	4	0	5	0	0.9	0	0.181303
70063320	70064347	-	D		GT-GA	0	0	0	1	0	0	0	0	0	0	0	0	4	0	0	0	0.4	0	0.373901
70064194	70064285	-	N		GT-GC	0	0	0	0	0	0	1	2	0	0	0	0	0	0	0	0	0.3	0	0.208
70064460	70065390	-	A		GT-AG	0	0	0	0	1	0	0	0	0	1	0	0	0	0	0	0	0.1	0	0.373901
70064460	70067608	+	N		CT-AC	0	0	0	0	0	0	0	0	0	2		0	0	0	2	0	0.444444	0	0.880879
70065471	70067608	-	D		GT-AG	0	0	3	1	0	0	0	0	0	1	0	0	0	0	2	0	0.3	0	0.670716
70066018	70067749	-	N		TT-AG	0	0	1	0	0	0	0	0	0	0	0	2	0	0	0	0	0.2	0	0.373901
70066370	70085601	-	N		CT-AC	14	12	15	0	0	0	0	0	0	0	0	1	3	0	0	1	0.5	0	0.141927
70067805	70073528	-	NDA		GT-AG	2	3	4	1	1	0	0	2	0	0	0	0	0	0	1	0	0.3	0	0.670716
70069108	70072181	-	D		GT-AG	1	0	1	1	0	0	0	0	0	0	0	0	2	0	0	0	0.2	0	0.373901
70069113	70072154	-	D		GT-AG	1	0	0	1	0	0	0	0	0	0	0	0	0	0	0	1	0.1	0	0.373901
70069113	70072181	-	D		GT-AG	1	0	1	1	0	0	0	0	0	0	0	0	0	2	0	2	0.4	0	0.177808
70069115	70073528	-	NDA		GT-AG	1	2	3	1	1	0	0	1	0	0	0	0	0	4	3	0	0.8	0	0.244504
70069130	70072154	-	D		GT-GG	0	0	0	1	0	0	0	0	0	0	0	1	0	0	0	0	0.1	0	0.373901
70069854	70072045	+	N		GT-AG	0	0	0	0	0	0	0	0	0	0	0	0	0	0	0	4	0.4	0	0.373901
70070222	70185517	-	N		CT-AC	42	32	41	0	0	0	0	0	0	0	0	0	0	0	0	1	0.1	0	0.373901
70070937	70082625	-	N		CG-GC	11	9	12	0	0	0	0	0	1	0	0	0	0	0	0	0	0.1	0	0.373901
70071776	70071898	-	N		GT-AG	0	0	0	0	0	0	2	0	0	4	2	0	0	0	0	0	0.8	0	0.0993007
70072273	70073528	-	D		GT-AG	0	0	1	1	0	0	1	0	5	0	0	0	0	0	0	0	0.6	0	0.283511
70073677	70074786	+	N		CT-AC	0	0	0	0	0	0	4	0	0	0	8	0	0	0	0	6	1.8	0	0.566376
70074965	70076742	-	A		GT-AG	0	0	0	0	1	0	0	0	0	0	0	0	1	0	2	0	0.3	0	0.208
70074965	70076760	+	N		CT-AC	0	0	0	0	0	0	0	0	0	0	2	0	0	0	0	0	0.2	0	0.373901
70076900	70077657	-	D		GT-AG	2	1	1	1	0	0	0	0	0	0	0	1	0	0	0	0	0.1	0	0.373901
70077763	70078431	-	D		GT-AG	1	0	0	1	0	0	2	0	0	0	0	0	0	0	0	0	0.2	0	0.373901
70078553	70085313	-	NDA		GT-AG	2	1	1	1	1	0	0	0	0	0	0	1	0	0	0	0	0.1	0	0.373901
70082013	70085313	-	D		GT-AG	2	0	0	1	0	0	0	0	0	2	0	0	0	0	0	0	0.2	0	0.373901
70082044	70082975	-	A		GT-AG	0	0	0	0	1	0	0	0	0	0	0	0	0	0	0	0	0	0	#DIV/0!
70082044	70087361	-	NDA		GT-AG	1	1	1	1	1	0	0	0	0	0	0	0	0	0	0	2	0.2	0	0.373901
70085518	70087361	-	D		GT-AG	1	0	0	1	0	0	0	0	0	0	0	0	0	0	0	2	0.2	0	0.373901
70085525	70087361	+	N		CT-AC	0	0	0	0	0	0	0	0	0	0	2	0	0	0	0	0	0.2	0	0.373901
70087426	70087529	-	D		GT-AG	1	0	0	1	0	0	0	0	0	0	2	0	0	0	1	0	0.3	0	0.670716
70087430	70087532	-	A		GT-AG	0	0	1	0	1	0	0	0	0	0	0	1	0	0	0	0	0.1	0	0.373901
70087430	70088906	-	NDA		GT-AG	1	1	1	1	1	0	1	0	0	0	0	0	0	0	0	0	0.1	0	0.373901
70087652	70088906	-	D		GT-AT	1	0	0	1	0	0	0	0	0	0	0	8	0	0	0	0	0.8	0	0.373901
70087654	70092046	-	A		GT-AG	1	1	2	0	1	0	0	0	2	0	0	0	0	0	0	0	0.2	0	0.373901
70088885	70091921	-	D		GT-AG	1	1	1	1	0	0	0	0	0	0	0	0	4	0	0	0	0.4	0	0.373901
70090375	70090655	-	N		CG-AA	0	0	0	0	0	0	0	0	2	0	0	0	0	0	0	0	0.2	0	0.373901
70090428	70090501	-	N		CA-AG	0	0	0	0	0	0	0	0		0	0	0	0	1	0	0	0.111111	0	0.373901
70090586	70297731	-	D		GT-AG	52	38	56	1	0	0	0	0	0	0	0	2	0	0	0	0	0.2	0	0.373901
70091021	70091921	-	D		GT-AG	1	0	0	1	0	0	0	0	0	0	0	0	0	0	2	0	0.2	0	0.373901
70091026	70091921	+	N		CT-AC	0	0	0	0	0	0	0	0	0	0	0	0	0	0	0	2	0.2	0	0.373901
70092028	70092140	-	N		TG-CA	0	0	0	0	0	0	0	2	0	0	0	0	0	0	0	0	0.2	0	0.373901
70092360	70093927	-	D		GT-AG	1	0	1	1	0	0	2	0	0	0	0	0	1	0	0	4	0.7	0	0.517043
70092411	70093096	-	A		GT-AG	0	0	0	0	1	0	0	0	0	0	0	0	1	0	0	4	0.5	0	0.266265
70092411	70093927	+	N		CT-AC	0	0	0	0	0	0	0	0	0	0	0	0	0	0	0	2	0.2	0	0.373901
70092411	70093928	-	A		AG-AG	0	0	2	0	1	0	0	2	0	0	0	0	0	0	0	0	0.2	0	0.373901
70094227	70102689	+	N		GT-AG	0	0	0	0	0	0	0	0	2	0	0	0	0	0	0	0	0.2	0	0.373901
70095120	70095798	-	D		GT-AG	0	0	0	1	0	0	0	0	0	0	0	0	4	0	0	0	0.4	0	0.373901
70095936	70097439	+	N		CT-AC	0	0	0	0	0	0	0	0	2	0	0	0	0	0	0	0	0.2	0	0.373901
70100727	70362241	-	N		CT-AC	58	46	69	0	0	0	0	0	0	0	0	0	0	0	0	2	0.2	0	0.373901
70101336	70101603	-	A		GT-AG	0	0	0	0	1	0	0	0	1	0	0	0	0	2	0	4	0.7	0	0.285071
70101336	70101605	+	N		CT-AC	0	0	0	0	0	0	0	0	0	0	0	0	2	0	2	0	0.4	0	0.177808
70101745	70102081	+	N		CT-AC	0	0	0	0	0	0	0	0	0	0	2	0	0	0	0	0	0.2	0	0.373901
70101745	70107925	-	NDA		GT-AG	3	4	4	1	1	0	0	0	0	0	0	0	1	5	1	0	0.7	0	0.20564
70102217	70102675	-	A		GC-AG	0	0	1	0	1	0	0	0	0	0	0	0	0	2	0	0	0.2	0	0.373901
70102505	70248746	-	N		GT-AG	30	21	31	0	0	0	0	0	0	0	0	0	0	2	0	0	0.2	0	0.373901
70103081	70103426	-	D		GT-AG	0	0	0	1	0	0	0	0	0	2	0	0	0	0	0	0	0.2	0	0.373901
70103572	70107863	-	A		GT-AG	0	0	1	0	1	0	0	0	0	0	0	2	0	2	2	0	0.6	0	0.070484
70107713	70318523	-	N		CC-TT	48	35	57	0	0	0	0	0	0	0	0	0	2	0	3	0	0.5	0	0.189004
70108115	70124886	-	NDA		GT-AG	1	1	2	1	1	0	0	0	0	0	1	0	0	0	0	0	0.1	0	0.373901
70109502	70111602	-	A		GT-AG	0	0	0	0	1	0	0	0	2	0	0	0	0	0	0	0	0.2	0	0.373901
70109502	70124886	+	N		CT-AC	0	0	0	0	0	0	0	0	0	0	2	0	6	0	0	0	0.8	0	0.555542
70109502	70149425	-	NDA		GT-AG	3	3	4	1	1	0	0	0	0	0	0	0	0	0	2	0	0.2	0	0.373901
70109513	70294778	-	N		TG-TT	37	24	40	0	0	0	2	0	0	0	0	0	2	0	0	0	0.4	0	1
70114768	70319197	-	N		GT-AG	46	33	55	0	0	0	0	0	0	0	0	0	0	0	0	1	0.1	0	0.373901
70118079	70291571	-	N		CT-AC	37	24	37	0	0	0	0	0	0	0	2	0	0	0	0	0	0.2	0	0.373901
70125055	70149425	-	NDA		GT-AG	2	2	2	1	1	0	0	0	0	0	0	0	0	0	3	0	0.3	0	0.373901
70125245	70137310	-	D		GT-AG	1	1	1	1	0	0	6	0	0	0	0	0	0	0	0	0	0.6	0	0.373901
70128846	70318523	-	N		CC-TT	44	31	51	0	0	0	0	0	0	0	0	0	2	0	3	0	0.5	0	0.189004
70137062	70137310	-	D		GT-AG	0	0	0	1	0	0	0	0	0	2	0	0	0	0	1	2	0.5	0	0.73281
70137344	70149425	-	D		GT-AG	1	0	0	1	0	0	0	0	0	0	0	0	0	0	0	3	0.3	0	0.373901
70137391	70157846	-	NDA		GT-AG	2	1	2	1	1	0	0	0	2	0	0	0	0	0	0	0	0.2	0	0.373901
70137391	70158210	-	NDA		GT-AG	2	1	3	1	1	0	0	0	0	0	0	0	0	0	0	2	0.2	0	0.373901
70138029	70149425	-	D		GT-AG	0	0	0	1	0	0	0	0	0	0	0	0	1	0	0	0	0.1	0	0.373901
70149628	70158210	+	N		CT-AC	0	0	0	0	0	0	0	0	4	0	0	4	0	0	0	0	0.8	0	1
70149628	70158628	+	N		CT-AC	0	0	0	0	0	0	0	0	2	0	0	0	0	0	0	0	0.2	0	0.373901
70149628	70159234	-	A		GT-AG	9	2	4	0	1	0	0	0	1	0	0	0	0	0	0	0	0.1	0	0.373901
70158256	70159234	-	A		GT-AG	7	0	1	0	1	0	0	0	0	0	0	0	0	0	2	0	0.2	0	0.373901
70158256	70160248	-	NDA		GT-AG	7	0	1	1	1	0	0	0	0	0	0	0	0	0	0	0	0	0	#DIV/0!
70159271	70160239	+	N		GT-AG	0	0	0	0	0	0	0	0	0	0	0	0	0	0	2	2	0.4	0	0.177808
